# Apigenin exerts anti-cancer effects in colon cancer possibly by regulating Heat shock protein 90 alpha family class A member 1 (HSP90AA1)

**DOI:** 10.1101/2023.03.24.534119

**Authors:** Arindam Sain, Dipshikha Khamrai, Thirukumaran Kandasamy, Debdut Naskar

## Abstract

Apigenin, a natural flavonoid, has shown early promise in colon cancer (CC); thus, exploring potential mechanisms of apigenin in CC is obligatory. In this study, shared targets of apigenin and CC were identified through different online tools and subjected to functional enrichment analyses like Gene Ontology and KEGG. Further, the protein-protein interaction network of the shared targets was developed (via STRING); hub/core targets were identified (MCODE application). The top targets of apigenin in CC were identified by molecular docking; further investigated for differential gene and protein expression in CC and their influence on CC patient survival (using TCGA data). Based on the docking score of the 13 hub genes, the top 3 targets (*HSP90AA1, MMP9, PTGS2*) were selected, and their expression was significantly elevated and related to poor overall survival in CC (except *PTGS2*). Molecular dynamics simulation further validated protein-ligand interactions and selected HSP90AA1 as the best target of apigenin in CC. Finally, apigenin was found to be involved in the cytotoxicity of CC cells (COLO-205) by reducing *HSP90AA1* expression. The results of this study identified HSP90AA1 as one of the prime targets of apigenin in CC, and apigenin might act on HSP90AA1 to exert its anti-cancer mechanism.
