## Supplemental table 1 for "Apigenin exerts anti-cancer effects in colon cancer possibly by regulating Heat shock protein 90 alpha family class A member 1 (HSP90AA1)"

### Sheet: Apigenin Targets
Supplemen+A1:G164tary Table 1: Apigenin targets revealed by PharmMapper , Swiss Target Prediction and STITCH servers
Sl. No.	Gene name	Organism
1.	CYP19A1	Homo sapiens
2.	ESR1	Homo sapiens
3.	MAOB	Homo sapiens
4.	PTPN11	Homo sapiens
5.	SRC	Homo sapiens
6.	HSD17B1	Homo sapiens
7.	CDK6	Homo sapiens
8.	TTR	Homo sapiens
9.	AKR1B1	Homo sapiens
10.	CA2	Homo sapiens
11.	GSK3B	Homo sapiens
12.	MMP12	Homo sapiens
13.	CDK1	Homo sapiens
14.	TNKS2	Homo sapiens
15.	ESR2	Homo sapiens
16.	CSNK2A1	Homo sapiens
17.	PTGS2	Homo sapiens
18.	CFTR	Homo sapiens
19.	CYP1B1	Homo sapiens
20.	ABCC1	Homo sapiens
21.	CD38	Homo sapiens
22.	ABCB1	Homo sapiens
23.	MAOA	Homo sapiens
24.	MMP9	Homo sapiens
25.	PARP1	Homo sapiens
26.	PPARD	Homo sapiens
27.	AKR1C3	Homo sapiens
28.	ATOX1	Homo sapiens
29.	HCK	Homo sapiens
30.	ADH5	Homo sapiens
31.	SHBG	Homo sapiens
32.	NR3C2	Homo sapiens
33.	ALB	Homo sapiens
34.	GSR	Homo sapiens
35.	CHEK1	Homo sapiens
36.	HPN	Homo sapiens
37.	BCHE	Homo sapiens
38.	PDE4D	Homo sapiens
39.	KIF11	Homo sapiens
40.	STS	Homo sapiens
41.	MAPK14	Homo sapiens
42.	PLAU	Homo sapiens
43.	KDR	Homo sapiens
44.	GC	Homo sapiens
45.	ANG	Homo sapiens
46.	RHEB	Homo sapiens
47.	UMPS	Homo sapiens
48.	CCNT1	Homo sapiens
49.	MMP13	Homo sapiens
50.	DCK	Homo sapiens
51.	PDE5A	Homo sapiens
52.	F7	Homo sapiens
53.	SOD2	Homo sapiens
54.	MAPK8	Homo sapiens
55.	PTPN1	Homo sapiens
56.	BCAT2	Homo sapiens
57.	MMP3	Homo sapiens
58.	FGFR1	Homo sapiens
59.	F10	Homo sapiens
60.	MET	Homo sapiens
61.	AKR1C1	Homo sapiens
62.	CA1	Homo sapiens
63.	PDHB	Homo sapiens
64.	CCNA2	Homo sapiens
65.	ADAM17	Homo sapiens
66.	MAPK10	Homo sapiens
67.	AR	Homo sapiens
68.	BACE1	Homo sapiens
69.	MMP8	Homo sapiens
70.	DUSP6	Homo sapiens
71.	CTNNA1	Homo sapiens
72.	ISG20	Homo sapiens
73.	BRAF	Homo sapiens
74.	CFB	Homo sapiens
75.	SORD	Homo sapiens
76.	PDPK1	Homo sapiens
77.	PYGL	Homo sapiens
78.	HSPA8	Homo sapiens
79.	AMD1	Homo sapiens
80.	F2	Homo sapiens
81.	SHMT1	Homo sapiens
82.	NQO2	Homo sapiens
83.	CES1	Homo sapiens
84.	EPHB4	Homo sapiens
85.	APOA2	Homo sapiens
86.	TNK2	Homo sapiens
87.	NOS3	Homo sapiens
88.	EPHX2	Homo sapiens
89.	AHCY	Homo sapiens
90.	AURKA	Homo sapiens
91.	SULT2A1	Homo sapiens
92.	ESRRG	Homo sapiens
93.	EGFR	Homo sapiens
94.	ADH1C	Homo sapiens
95.	NQO1	Homo sapiens
96.	REG1A	Homo sapiens
97.	DPP4	Homo sapiens
98.	HK1	Homo sapiens
99.	CDK2	Homo sapiens
100.	REN	Homo sapiens
101.	HEXB	Homo sapiens
102.	DHFR	Homo sapiens
103.	PDE4B	Homo sapiens
104.	LTA4H	Homo sapiens
105.	PGR	Homo sapiens
106.	PNP	Homo sapiens
107.	HSP90AA1	Homo sapiens
108.	SEC14L2	Homo sapiens
109.	PIM1	Homo sapiens
110.	CBR1	Homo sapiens
111.	ALDH2	Homo sapiens
112.	HSD11B1	Homo sapiens
113.	VDR	Homo sapiens
114.	UGT1A7	Homo sapiens
115.	PTK2	Homo sapiens
116.	TAGLN	Homo sapiens
117.	CXCR4	Homo sapiens
118.	TP53	Homo sapiens
119.	UGT1A6	Homo sapiens
120.	VEGFA	Homo sapiens
121.	EGF	Homo sapiens
122.	CASP9	Homo sapiens
123.	AXL	Homo sapiens
124.	CYP1A1	Homo sapiens
125.	CAT	Homo sapiens
126.	MAPK3	Homo sapiens
127.	UGT1A1	Homo sapiens
128.	CASP8	Homo sapiens
129.	CYP1A2	Homo sapiens
130.	GAD1	Homo sapiens
131.	UGT1A8	Homo sapiens
132.	ELAVL1	Homo sapiens
133.	AKT1	Homo sapiens
134.	SPAM1	Homo sapiens
135.	FOXO1	Homo sapiens
136.	TNFRSF10B	Homo sapiens
137.	HIF1A	Homo sapiens
138.	GMNN	Homo sapiens
139.	SLC2A1	Homo sapiens
140.	IKBKB	Homo sapiens
141.	CCND1	Homo sapiens
142.	CASP3	Homo sapiens
143.	POMC	Homo sapiens
144.	FAS	Homo sapiens
145.	PFKFB3	Homo sapiens
146.	SYK	Homo sapiens
147.	MMP2	Homo sapiens
148.	XDH	Homo sapiens
149.	TYR	Homo sapiens
150.	ABCG2	Homo sapiens
151.	GLO1	Homo sapiens
152.	ALOX12	Homo sapiens
153.	PTPRS	Homo sapiens
154.	ADORA2A	Homo sapiens
155.	ESRRA	Homo sapiens
156.	CDK5	Homo sapiens
157.	AMY1A	Homo sapiens
158.	ALOX5	Homo sapiens
159.	AKR1B10	Homo sapiens
160.	ACHE	Homo sapiens
161.	GRK6	Homo sapiens
162.	CA4	Homo sapiens
163.	ALOX15	Homo sapiens
164.	CA12	Homo sapiens
165.	ARG1	Homo sapiens
166.	APP	Homo sapiens
167.	NOX4	Homo sapiens
168.	TNKS	Homo sapiens
169.	FLT3	Homo sapiens
170.	CA7	Homo sapiens
171.	ADORA1	Homo sapiens
172.	TOP1	Homo sapiens
