## Supplemental table 2 for "Apigenin exerts anti-cancer effects in colon cancer possibly by regulating Heat shock protein 90 alpha family class A member 1 (HSP90AA1)"

### Sheet: Colon cancer targets
Supplementary Table 2: Colon cancer related targets predicted by servers including OMIM, GeneCards, GenCLiP3 and TTD
Sl. No.	Gene name	Organism
1	TP53	Homo sapiens
2	AKT1	Homo sapiens
3	CTNNB1	Homo sapiens
4	CCND1	Homo sapiens
5	PIK3CA	Homo sapiens
6	APC	Homo sapiens
7	BRAF	Homo sapiens
8	BAX	Homo sapiens
9	NRAS	Homo sapiens
10	SRC	Homo sapiens
11	EGFR	Homo sapiens
12	EPCAM	Homo sapiens
13	MMP2	Homo sapiens
14	MTOR	Homo sapiens
15	FASLG	Homo sapiens
16	MIR31	Homo sapiens
17	PTEN	Homo sapiens
18	TNF	Homo sapiens
19	TGFBR2	Homo sapiens
20	ERCC1	Homo sapiens
21	MET	Homo sapiens
22	MIR145	Homo sapiens
23	CDKN1A	Homo sapiens
24	BRCA2	Homo sapiens
25	MIR34A	Homo sapiens
26	BRCA1	Homo sapiens
27	JAK2	Homo sapiens
28	GSTM1	Homo sapiens
29	IL10	Homo sapiens
30	STAT3	Homo sapiens
31	MAPK1	Homo sapiens
32	IGF2	Homo sapiens
33	MTHFR	Homo sapiens
34	PTGS2	Homo sapiens
35	MDM2	Homo sapiens
36	MAP2K1	Homo sapiens
37	IL1B	Homo sapiens
38	MSH6	Homo sapiens
39	ATM	Homo sapiens
40	FAS	Homo sapiens
41	ESR1	Homo sapiens
42	ERBB2	Homo sapiens
43	CEACAM5	Homo sapiens
44	CDK4	Homo sapiens
45	CDKN1B	Homo sapiens
46	CDH1	Homo sapiens
47	MIR200C	Homo sapiens
48	MUC1	Homo sapiens
49	BCL2	Homo sapiens
50	MLH1	Homo sapiens
51	SMAD4	Homo sapiens
52	VEGFA	Homo sapiens
53	CDKN2A	Homo sapiens
54	TGFB1	Homo sapiens
55	MYC	Homo sapiens
56	MIR143	Homo sapiens
57	CASP8	Homo sapiens
58	MGMT	Homo sapiens
59	ESR2	Homo sapiens
60	KRAS	Homo sapiens
61	MIR21	Homo sapiens
62	NOTCH1	Homo sapiens
63	PPARG	Homo sapiens
64	CHEK2	Homo sapiens
65	TNFRSF10B	Homo sapiens
66	MUTYH	Homo sapiens
67	TERT	Homo sapiens
68	HIF1A	Homo sapiens
69	IL6	Homo sapiens
70	CXCL8	Homo sapiens
71	MSH2	Homo sapiens
72	FBXW7	Homo sapiens
73	ABCB1	Homo sapiens
74	CASP3	Homo sapiens
75	PMS2	Homo sapiens
76	FASN	Homo sapiens
77	SIRT1	Homo sapiens
78	MLH3	Homo sapiens
79	EP300	Homo sapiens
80	PDGFRL	Homo sapiens
81	FLCN	Homo sapiens
82	PTPN12	Homo sapiens
83	PTPRJ	Homo sapiens
84	RAD54B	Homo sapiens
85	DLC1	Homo sapiens
86	AXIN2	Homo sapiens
87	PLA2G2A	Homo sapiens
88	DCC	Homo sapiens
89	TLR2	Homo sapiens
90	BUB1	Homo sapiens
91	FGFR3	Homo sapiens
92	MCC	Homo sapiens
93	AURKA	Homo sapiens
94	BUB1B	Homo sapiens
95	PDGFRA	Homo sapiens
96	VDR	Homo sapiens
97	IL17A	Homo sapiens
98	PPARD	Homo sapiens
99	CD44	Homo sapiens
100	TLR4	Homo sapiens
101	BTG2	Homo sapiens
102	SERPINE1	Homo sapiens
103	CXCR4	Homo sapiens
104	SNAI1	Homo sapiens
105	LEF1	Homo sapiens
106	CCAT1	Homo sapiens
107	IGF1	Homo sapiens
108	MAPK14	Homo sapiens
109	PLAU	Homo sapiens
110	KDR	Homo sapiens
111	RAC1	Homo sapiens
112	GLI2	Homo sapiens
113	IDO1	Homo sapiens
114	ABCG2	Homo sapiens
115	CDK6	Homo sapiens
116	NOX1	Homo sapiens
117	HMOX1	Homo sapiens
118	AXIN1	Homo sapiens
119	MMP7	Homo sapiens
120	CTSB	Homo sapiens
121	NOS2	Homo sapiens
122	FLT1	Homo sapiens
123	MUC2	Homo sapiens
124	CCNB1	Homo sapiens
125	ZEB1	Homo sapiens
126	HOTAIR	Homo sapiens
127	IFNA1	Homo sapiens
128	PML	Homo sapiens
129	CASP9	Homo sapiens
130	PDCD1	Homo sapiens
131	BAK1	Homo sapiens
132	MSMP	Homo sapiens
133	BBC3	Homo sapiens
134	PPARA	Homo sapiens
135	CAT	Homo sapiens
136	CD24	Homo sapiens
137	TCF7L2	Homo sapiens
138	PKM	Homo sapiens
139	NANOG	Homo sapiens
140	VIM	Homo sapiens
141	LEP	Homo sapiens
142	PCNA	Homo sapiens
143	RUNX3	Homo sapiens
144	MIR7-3HG	Homo sapiens
145	LGR5	Homo sapiens
146	GRP	Homo sapiens
147	CD8A	Homo sapiens
148	SPHK1	Homo sapiens
149	GLI1	Homo sapiens
150	SPP1	Homo sapiens
151	IL22	Homo sapiens
152	SQSTM1	Homo sapiens
153	XIAP	Homo sapiens
154	DNMT1	Homo sapiens
155	POSTN	Homo sapiens
156	WNT5A	Homo sapiens
157	SMAD3	Homo sapiens
158	POU5F1	Homo sapiens
159	FOXP3	Homo sapiens
160	BIRC5	Homo sapiens
161	MUC5AC	Homo sapiens
162	YAP1	Homo sapiens
163	PIK3CG	Homo sapiens
164	BMI1	Homo sapiens
165	DDX53	Homo sapiens
166	LPA	Homo sapiens
167	CBS	Homo sapiens
168	MIF	Homo sapiens
169	NFKB1	Homo sapiens
170	ABCC1	Homo sapiens
171	DPP4	Homo sapiens
172	NQO1	Homo sapiens
173	NDRG1	Homo sapiens
174	SP1	Homo sapiens
175	NODAL	Homo sapiens
176	IL18	Homo sapiens
177	GSTK1	Homo sapiens
178	EZH2	Homo sapiens
179	CTLA4	Homo sapiens
180	NR4A1	Homo sapiens
181	IL2	Homo sapiens
182	ERBB3	Homo sapiens
183	CDK8	Homo sapiens
184	SST	Homo sapiens
185	DDIT3	Homo sapiens
186	F2RL1	Homo sapiens
187	LGALS3	Homo sapiens
188	CDK1	Homo sapiens
189	PTK2	Homo sapiens
190	IGFBP3	Homo sapiens
191	IFNG	Homo sapiens
192	FOS	Homo sapiens
193	HSPA5	Homo sapiens
194	BECN1	Homo sapiens
195	ALB	Homo sapiens
196	TNFSF10	Homo sapiens
197	PTGS1	Homo sapiens
198	IL4	Homo sapiens
199	CHEK1	Homo sapiens
200	CD82	Homo sapiens
201	PTP4A3	Homo sapiens
202	NAT2	Homo sapiens
203	NR1I2	Homo sapiens
204	TNFRSF10A	Homo sapiens
205	CASP7	Homo sapiens
206	KRT20	Homo sapiens
207	ALCAM	Homo sapiens
208	CLU	Homo sapiens
209	EMILIN1	Homo sapiens
210	FOXO3	Homo sapiens
211	CCKBR	Homo sapiens
212	COL18A1	Homo sapiens
213	CXCL12	Homo sapiens
214	HPGD	Homo sapiens
215	XRCC1	Homo sapiens
216	TF	Homo sapiens
217	STAT6	Homo sapiens
218	GUCY2C	Homo sapiens
219	DCLK1	Homo sapiens
220	DNMT3B	Homo sapiens
221	AREG	Homo sapiens
222	TOP2A	Homo sapiens
223	MAPK8	Homo sapiens
224	IGF1R	Homo sapiens
225	GAST	Homo sapiens
226	ICAM1	Homo sapiens
227	CAV1	Homo sapiens
228	NTS	Homo sapiens
229	THBS1	Homo sapiens
230	ALDH1A1	Homo sapiens
231	JUN	Homo sapiens
232	BCL2L1	Homo sapiens
233	E2F1	Homo sapiens
234	MAPK3	Homo sapiens
235	MAP2K7	Homo sapiens
236	DPYD	Homo sapiens
237	TIMP1	Homo sapiens
238	SDC2	Homo sapiens
239	SNAI2	Homo sapiens
240	AKR1B1	Homo sapiens
241	CDH2	Homo sapiens
242	PLAUR	Homo sapiens
243	CCAT2	Homo sapiens
244	NME1	Homo sapiens
245	CDX2	Homo sapiens
246	TWIST1	Homo sapiens
247	CD274	Homo sapiens
248	FUT4	Homo sapiens
249	JAG1	Homo sapiens
250	HNF4A	Homo sapiens
251	ALOX15	Homo sapiens
252	HSPA4	Homo sapiens
253	CRP	Homo sapiens
254	RHOA	Homo sapiens
255	MCL1	Homo sapiens
256	CCL2	Homo sapiens
257	RELA	Homo sapiens
258	MACC1	Homo sapiens
259	HGF	Homo sapiens
260	STAT1	Homo sapiens
261	TYMP	Homo sapiens
262	TGFA	Homo sapiens
263	PRKAA1	Homo sapiens
264	PROM1	Homo sapiens
265	ANXA5	Homo sapiens
266	SOX2	Homo sapiens
267	CASR	Homo sapiens
268	CDK2	Homo sapiens
269	CDX1	Homo sapiens
270	DKK1	Homo sapiens
271	HSP90AA1	Homo sapiens
272	NR1H4	Homo sapiens
273	ODC1	Homo sapiens
274	KRT7	Homo sapiens
275	HMGB1	Homo sapiens
276	CSF2	Homo sapiens
277	NFE2L2	Homo sapiens
278	MMP9	Homo sapiens
279	PARP1	Homo sapiens
280	KLF4	Homo sapiens
281	TOP1	Homo sapiens
282	MYB	Homo sapiens
283	ADIPOQ	Homo sapiens
284	MIR29C	Homo sapiens
285	FH	Homo sapiens
286	SDHC	Homo sapiens
287	MIR193B	Homo sapiens
288	MIRLET7D	Homo sapiens
289	MYO1B	Homo sapiens
290	SUFU	Homo sapiens
291	MIR126	Homo sapiens
292	NBN	Homo sapiens
293	MIR146A	Homo sapiens
294	MIR20A	Homo sapiens
295	MIR17	Homo sapiens
296	MIR107	Homo sapiens
297	MIRLET7G	Homo sapiens
298	SOX9	Homo sapiens
299	KLLN	Homo sapiens
300	PRKN	Homo sapiens
301	MIR373	Homo sapiens
302	MIR140	Homo sapiens
303	STK11	Homo sapiens
304	MIR451A	Homo sapiens
305	MEN1	Homo sapiens
306	MIR205	Homo sapiens
307	MIR15A	Homo sapiens
308	HNF1B	Homo sapiens
309	EGF	Homo sapiens
310	MSH3	Homo sapiens
311	RAD51	Homo sapiens
312	RAD51D	Homo sapiens
313	IRF1	Homo sapiens
314	BLM	Homo sapiens
315	MIR146B	Homo sapiens
316	ABRAXAS1	Homo sapiens
317	SDHB	Homo sapiens
318	SMAD7	Homo sapiens
319	MIR200B	Homo sapiens
320	LRRC56	Homo sapiens
321	MT-CO2	Homo sapiens
322	FGFR2	Homo sapiens
323	XRCC3	Homo sapiens
324	KIT	Homo sapiens
325	CTNNA1	Homo sapiens
326	MIR222	Homo sapiens
327	MIR210	Homo sapiens
328	MIR106B	Homo sapiens
329	PIK3R1	Homo sapiens
330	SLC22A18	Homo sapiens
331	BMPR1A	Homo sapiens
332	DMD	Homo sapiens
333	PALLD	Homo sapiens
334	MIR150	Homo sapiens
335	MIR18A	Homo sapiens
336	MIR214	Homo sapiens
337	TSC1	Homo sapiens
338	BARD1	Homo sapiens
339	FZD3	Homo sapiens
340	BRIP1	Homo sapiens
341	PTPN11	Homo sapiens
342	SDHD	Homo sapiens
343	NF1	Homo sapiens
344	PALB2	Homo sapiens
345	MIR342	Homo sapiens
346	RAD51C	Homo sapiens
347	MIR221	Homo sapiens
348	MIR183	Homo sapiens
349	MT-ND4L	Homo sapiens
350	MIR204	Homo sapiens
351	MIR141	Homo sapiens
352	DICER1	Homo sapiens
353	MIR19A	Homo sapiens
354	MIR23B	Homo sapiens
355	MIR200A	Homo sapiens
356	GALNT12	Homo sapiens
357	ALK	Homo sapiens
358	POLD1	Homo sapiens
359	MSR1	Homo sapiens
360	MIRLET7B	Homo sapiens
361	PMS1	Homo sapiens
362	EGFR-AS1	Homo sapiens
363	MIR127	Homo sapiens
364	FANCM	Homo sapiens
365	NTHL1	Homo sapiens
366	MIR128-2	Homo sapiens
367	MIR192	Homo sapiens
368	TYMS	Homo sapiens
369	MIR34B	Homo sapiens
370	MIR223	Homo sapiens
371	SMARCB1	Homo sapiens
372	SMARCA4	Homo sapiens
373	RBFOX1	Homo sapiens
374	MIR27A	Homo sapiens
375	HRAS	Homo sapiens
376	C11orf65	Homo sapiens
377	RNF43	Homo sapiens
378	MIR93	Homo sapiens
379	MIR215	Homo sapiens
380	TCERG1	Homo sapiens
381	FGFR4	Homo sapiens
382	MIR499A	Homo sapiens
383	MRE11	Homo sapiens
384	SLC9A9	Homo sapiens
385	MIR429	Homo sapiens
386	PTCH1	Homo sapiens
387	BCL10	Homo sapiens
388	GREM1	Homo sapiens
389	MIRLET7C	Homo sapiens
390	RNASEL	Homo sapiens
391	RAD54L	Homo sapiens
392	EPHB2	Homo sapiens
393	TSC2	Homo sapiens
394	AR	Homo sapiens
395	MIR203A	Homo sapiens
396	MIR483	Homo sapiens
397	RAD50	Homo sapiens
398	MIR34C	Homo sapiens
399	MIR137	Homo sapiens
400	MT-ND1	Homo sapiens
401	HOXB13	Homo sapiens
402	MIR100	Homo sapiens
403	PPP2R1B	Homo sapiens
404	PKHD1	Homo sapiens
405	FANCC	Homo sapiens
406	MIR125A	Homo sapiens
407	MIR133B	Homo sapiens
408	MIR155	Homo sapiens
409	MIR29A	Homo sapiens
410	RET	Homo sapiens
411	GSTP1	Homo sapiens
412	ARID1A	Homo sapiens
413	MIR10B	Homo sapiens
414	PPM1D	Homo sapiens
415	CDC73	Homo sapiens
416	RB1	Homo sapiens
417	MT-CYB	Homo sapiens
418	SDHA	Homo sapiens
419	MIR96	Homo sapiens
420	VHL	Homo sapiens
421	AMER1	Homo sapiens
422.	MIR26A1	Homo sapiens
423.	BAP1	Homo sapiens
424.	ROS1	Homo sapiens
425.	MIR25	Homo sapiens
426.	MIR185	Homo sapiens
427.	MIR182	Homo sapiens
428.	MIR30E	Homo sapiens
429.	RAD51L3-RFFL	Homo sapiens
430.	ERCC2	Homo sapiens
431.	MIR16-1	Homo sapiens
432.	MT-CO1	Homo sapiens
433.	DLEC1	Homo sapiens
434.	IL1RN	Homo sapiens
435.	ERCC6	Homo sapiens
436.	MIRLET7A1	Homo sapiens
437.	MIR335	Homo sapiens
438.	KLF6	Homo sapiens
439.	POLE	Homo sapiens
440.	XRCC2	Homo sapiens
441.	Candi TMP1	Homo sapiens
442.	ALPL	Homo sapiens
