## Supplemental table 3 for "Apigenin exerts anti-cancer effects in colon cancer possibly by regulating Heat shock protein 90 alpha family class A member 1 (HSP90AA1)"

### Sheet: Shared targets
Supplementary Table 3: Details of the shared targets between apigenin and colon cancer, common name, UniProt ID, ChEMBL ID, and the trrget classes are included
Sl. No.	Target name	Common Name	UniProt ID	ChEMBL ID
1	Vitamin D3 receptor	VDR	P11473	CHEMBL1977
2	Peroxisome proliferator-activated receptor delta	PPARD	Q03181	CHEMBL3979
3	72 kDa type IV collagenase	MMP2	P08253	CHEMBL333
4	C-X-C chemokine receptor type 4	CXCR4	P61073	CHEMBL2107
5	Vascular endothelial growth factor receptor 2	KDR	P35968	CHEMBL2111409
6	Urokinase-type plasminogen activator	PLAU	P00749	CHEMBL3883324
7	Broad substrate specificity ATP-binding cassette transporter ABCG2	ABCG2	Q9UNQ0	CHEMBL5393
8	Hepatocyte growth factor receptor	MET	P08581	CHEMBL3717
9	Catenin alpha-1	CTNNA1	P35221	CHEMBL4295748
10	Tyrosine-protein phosphatase non-receptor type 11	PTPN11	Q06124	CHEMBL3864
11	Epidermal growth factor receptor	EGFR	P00533	CHEMBL4523998
12	NAD(P)H dehydrogenase [quinone] 1	NQO1	P15559	CHEMBL3623
13	Dipeptidyl peptidase 4	DPP4	P27487	CHEMBL2111469
14	Fatty acid synthase	FAS	P49327	CHEMBL4158
15	Cyclin-dependent kinase 1	CDK1	P06493	CHEMBL4523963
16	Focal adhesion kinase 1	PTK2	Q05397	CHEMBL4680052
17	Serine/threonine-protein kinase Chk1	CHEK1	O14757	CHEMBL4630
18	Mitogen-activated protein kinase 8	MAPK8	P45983	CHEMBL4296098
19	Mitogen-activated protein kinase 3	MAPK3	P27361	CHEMBL4523619
20	Caspase-8	CASP8	Q14790	CHEMBL3776
21	Aldo-keto reductase family 1 member B1	AKR1B1	P15121	CHEMBL1900
22	Polyunsaturated fatty acid lipoxygenase ALOX15	ALOX15	P16050	CHEMBL2903
23	Tumor necrosis factor receptor superfamily member 10B	TNFRSF10B	O14763	CHEMBL1075153
24	Hypoxia-inducible factor 1-alpha	HIF1A	Q16665	CHEMBL4261
25	Aurora kinase A	AURKA	O14965	CHEMBL4722
26	Proto-oncogene tyrosine-protein kinase Src	SRC	P12931	CHEMBL267
27	Cyclin-dependent kinase 2	CDK2	P24941	CHEMBL3038470
28	ATP-dependent translocase ABCB1	ABCB1	P08183	CHEMBL3430875
29	Mitogen-activated protein kinase 14	MAPK14	Q16539	CHEMBL260
30	Cellular tumor antigen p53	TP53	P04637	CHEMBL4096
31	Cyclin-dependent kinase 6	CDK6	Q00534	CHEMBL2111448
32	Pro-epidermal growth factor	EGF	P01133	CHEMBL5734
33	Caspase-9	CASP9	P55211	CHEMBL2273
34	Catalase	CAT	P04040	CHEMBL3627594
35	RAC-alpha serine/threonine-protein kinase	AKT1	P31749	CHEMBL4282
36	Prostaglandin G/H synthase 2	PTGS2	P35354	HEMBL230
37	Multidrug resistance-associated protein 1	ABCC1	P33527	CHEMBL3004
38	G1/S-specific cyclin-D1	CCND1	P24385	CHEMBL3610
39	Estrogen receptor	ESR1	P03372	CHEMBL206
40	Albumin	ALB	P02768	CHEMBL3253
41	Vascular endothelial growth factor A	VEGFA	P15692	CHEMBL1783
42	Androgen receptor	AR	P10275	CHEMBL1871
43	Estrogen receptor beta	ESR2	Q92731	CHEMBL242
44	Serine/threonine-protein kinase B-raf	BRAF	P15056	CHEMBL4523687
45	Caspase-3	CASP3	P42574	CHEMBL2334
46	Heat shock protein HSP 90-alpha	HSP90AA1	P07900	CHEMBL2095165
47	Matrix metalloproteinase-9	MMP9	P14780	CHEMBL321
48	Poly [ADP-ribose] polymerase 1	PARP1	P09874	CHEMBL3105
49	DNA topoisomerase 1	TOP1	P11387	CHEMBL1781
