## Supplemental table 4 for "Apigenin exerts anti-cancer effects in colon cancer possibly by regulating Heat shock protein 90 alpha family class A member 1 (HSP90AA1)"

### Sheet: Binding free energy of targets
Supplementary table 4: Docking score (based on binding free energy) from AutoDock Vina for the core targets of apigenin in colon cancer. Top three targets of apigenin in colon cancer are highlighted in bold .
Sl No.	Target Protein	PDB ID	Binding free energy (Kcal/mol)
1	HSP90AA1	4BQG	-9.8
2	VEGFA	1CZ8	-6
3	CCND1	2W96	-7
4	CASP3	4QUL	-7
5	HIF1A	4H6J	-6.6
6	TP53	4HJE	-7
7	MET	2WKM	-8.2
8	MMP9	1GKC	-9.2
9	MAPK3	6GES	-8.5
10	AKT1	3QKK	-8
11	EGFR	6V6O	-8.5
12	ALB	6HSC	-9.1
13	PTGS2	5F19	-9.4
